# Repeated loss of variation in insect ovary morphology highlights the role of developmental constraint in life-history evolution

**DOI:** 10.1101/2020.07.07.191940

**Authors:** Samuel H. Church, Bruno A. S. de Medeiros, Seth Donoughe, Nicole L. Márquez Reyes, Cassandra G. Extavour

**Affiliations:** Department of Organismic and Evolutionary Biology, Harvard University, Cambridge, MA 02138, USA; Smithsonian Tropical Research Institute, Panama City, Panama; Department of Molecular Genetics and Cell Biology, University of Chicago, Chicago, IL 60637, USA; Department of Biology, Universidad de Puerto Rico en Cayey, Cayey 00736, PR; Department of Molecular & Cellular Biology, Harvard University, Cambridge, MA 02138, USA

## Abstract

The number of offspring an organism can produce is a key component of its evolutionary fitness and life-history. Here we perform a test of the hypothesized trade off between the number and size of offspring using thousands of descriptions of the number of egg-producing compartments in the insect ovary (ovarioles), a common proxy for potential offspring number in insects. We find evidence of a negative relationship between egg size and ovariole number when accounting for adult body size. However in contrast to prior claims, we note that this relationship is not generalizable across all insect clades, and we highlight several factors that may have contributed to this size-number trade off being stated as a general rule in previous studies. We reconstruct the evolutionary history of the nurse cell arrangement within the ovariole, and show that the diversification of ovariole number and egg size have both been largely independent of nurse cell presence or position within the ovariole. Instead we show that ovariole number evolution has been shaped by a series of transitions between variable and invariant states, with multiple independent lineages evolving to have almost no variation in ovariole number. We highlight the implications of these invariant lineages on our understanding of the specification of ovariole number during development, as well as the importance of considering developmental processes in theories of life-history evolution.
