## Supplementary material for "Repeated loss of variation in insect ovary morphology highlights the role of developmental constraint in life-history evolution": Search terms used to compile the insect ovariole number dataset

order	clade_name	results	page_number	search_term
Grylloblattodea	Grylloblattodea	NO	1	Grylloblattodea ovariole number
Zoraptera	Zoraptera	NO	1	Zoraptera ovariole number
Diptera	Chironomidae	NO	1	Chironomidae ovariole number
Coleoptera	Cupedidae	NO	1	Cupedidae ovariole number
Neuroptera	Mantispidae	NO	1	Mantispidae ovariole number
Coleoptera	Ommatidae	NO	1	Ommatidae ovariole number
Hymenoptera	Pompilidae	NO	1	Pompilidae ovariole number
Hymenoptera	Siricidae	NO	1	Siricidae ovariole number
Hymenoptera	Orussidae	YES	1	Orussidae ovariole number
Hemiptera	Aleyrodidae	YES	1	Aleyrodidae ovariole number
Hemiptera	Aphididae	YES	1	Aphididae ovariole number
Diptera	Bombyliidae	YES	1	Bombyliidae ovariole number
Coleoptera	Cicindelidae	YES	1	Cicindelidae ovariole number
Hemiptera	Corixidae	YES	1	Corixidae ovariole number
Megaloptera	Corydalidae	YES	1	Corydalidae ovariole number
Coleoptera	Elateridae	YES	1	Elateridae ovariole number
Hymenoptera	Encyrtidae	YES	1	Encyrtidae ovariole number
Hymenoptera	Eulophidae	YES	1	Eulophidae ovariole number
Lepidoptera	Gelechiidae	YES	1	Gelechiidae ovariole number
Hymenoptera	Halictidae	YES	1	Halictidae ovariole number
Odonata	Lestidae	YES	1	Lestidae ovariole number
Hemiptera	Membracidae	YES	1	Membracidae ovariole number
Hemiptera	Miridae	YES	1	Miridae ovariole number
Neuroptera	Myrmeleontidae	YES	1	Myrmeleontidae ovariole number
Hemiptera	Nepidae	YES	1	Nepidae ovariole number
Lepidoptera	Notodontidae	YES	1	Notodontidae ovariole number
Diptera	Oestridae	YES	1	Oestridae ovariole number
Hemiptera	Psyllidae	YES	1	Psyllidae ovariole number
Coleoptera	Ptiliidae	YES	1	Ptiliidae ovariole number
Lepidoptera	Pyralidae	YES	1	Pyralidae ovariole number
Hemiptera	Reduviidae	YES	1	Reduviidae ovariole number
Hemiptera	Rhyparochromidae	YES	1	Rhyparochromidae ovariole number
Lepidoptera	Saturniidae	YES	1	Saturniidae ovariole number
Coleoptera	Scarabaeoidea	YES	1	Scarabaeoidea ovariole number
Megaloptera	Sialidae	YES	1	Sialidae ovariole number
Diptera	Sphaeroceridae	YES	1	Sphaeroceridae ovariole number
Collembola	Collembola	YES	1	Collembola ovariole number
Diplura	Diplura	YES	1	Diplura ovariole number
Embioptera	Embioptera	YES	1	Embioptera ovariole number
Hymenoptera	Apoidea	YES	1	Apoidea ovariole number
Diptera	Asilidae	YES	1	Asilidae ovariole number
Coleoptera	Attelabidae	YES	1	Attelabidae ovariole number
Coleoptera	Buprestidae	YES	1	Buprestidae ovariole number
Hymenoptera	Chalcididae	YES	1	Chalcididae ovariole number
Hemiptera	Cicadidae	YES	1	Cicadidae ovariole number
Coleoptera	Cicindelinae	YES	1	Cicindelinae ovariole number
Coleoptera	Cleridae	YES	1	Cleridae ovariole number
Hemiptera	Coccoidea	YES	1	Coccoidea ovariole number
Hymenoptera	Crabronidae	YES	1	Crabronidae ovariole number
Orthoptera	Cylindrachetidae	YES	1	Cylindrachetidae ovariole number
Hymenoptera	Cynipidae	YES	1	Cynipidae ovariole number
Hymenoptera	Formicidae	YES	1	Formicidae ovariole number
Coleoptera	Geotrupidae	YES	1	Geotrupidae ovariole number
Hemiptera	Gerridae	YES	1	Gerridae ovariole number
Odonata	Gomphidae	YES	1	Gomphidae ovariole number
Coleoptera	Hydrophilidae	YES	1	Hydrophilidae ovariole number
Coleoptera	Hydroscaphidae	YES	1	Hydroscaphidae ovariole number
Coleoptera	Lampyridae	YES	1	Lampyridae ovariole number
Hymenoptera	Megachilidae	YES	1	Megachilidae ovariole number
Hymenoptera	Mutillidae	YES	1	Mutillidae ovariole number
Hymenoptera	Sphecidae	YES	1	Sphecidae ovariole number
Lepidoptera	Sphingidae	YES	1	Sphingidae ovariole number
Diptera	Tabanidae	YES	1	Tabanidae ovariole number
Hymenoptera	Tenthredinidae	YES	1	Tenthredinidae ovariole number
Diptera	Tephritidae	YES	1	Tephritidae ovariole number
Orthoptera	Tettigoniidae	YES	1	Tettigoniidae ovariole number
Hemiptera	Tingidae	YES	1	Tingidae ovariole number
Dermaptera	Dermaptera	YES	1	Dermaptera ovariole number
Mantophasmatodea	Mantophasmatodea	YES	1	Mantophasmatodea ovariole number
Hymenoptera	Platygastroidea / Platygastridae		1	Platygastroidea / Platygastridae ovariole number
Neuroptera	Ascalaphidae	NO	3	Ascalaphidae ovariole number
Coleoptera	Bolboceratidae	NO	3	Bolboceratidae ovariole number
Odonata	Caenogrionidae	NO	3	Caenogrionidae ovariole number
Strepsiptera	Strepsiptera	NO	3	Strepsiptera ovariole number
Diptera	Psychodidae	NO	3	Psychodidae ovariole number
Diptera	Culicidae	NO	3	Culicidae ovariole number
Megaloptera	Megaloptera	NO	3	Megaloptera ovariole number
Coleoptera	Carabidae	YES	3	Carabidae ovariole number
Lepidoptera	Hesperiidae	YES	3	Hesperiidae ovariole number
Lepidoptera	Lasiocampidae	YES	3	Lasiocampidae ovariole number
Odonata	Libellulidae	YES	3	Libellulidae ovariole number
Lepidoptera	Lycaenidae	YES	3	Lycaenidae ovariole number
Coleoptera	Meloidae	YES	3	Meloidae ovariole number
Lepidoptera	Noctuidae	YES	3	Noctuidae ovariole number
Lepidoptera	Nymphalidae	YES	3	Nymphalidae ovariole number
Hemiptera	Pentatomidae	YES	3	Pentatomidae ovariole number
Lepidoptera	Pieridae	YES	3	Pieridae ovariole number
Lepidoptera	Riodinidae	YES	3	Riodinidae ovariole number
Coleoptera	Scarabaeidae	YES	3	Scarabaeidae ovariole number
Diptera	Sepsidae	YES	3	Sepsidae ovariole number
Diptera	Simuliidae	YES	3	Simuliidae ovariole number
Archaeognatha	Archaeognatha	YES	3	Archaeognatha ovariole number
Blattodea	Blattodea	YES	3	Blattodea ovariole number
Isoptera	Isoptera	YES	3	Isoptera ovariole number
Mantodea	Mantodea	YES	3	Mantodea ovariole number
Mecoptera	Mecoptera	YES	3	Mecoptera ovariole number
Phasmatodea	Phasmatodea	YES	3	Phasmatodea ovariole number
Phasmida	Phasmida	YES	3	Phasmida ovariole number
Phthiraptera	Phthiraptera	YES	3	Phthiraptera ovariole number
Plecoptera	Plecoptera	YES	3	Plecoptera ovariole number
Raphidioptera	Raphidioptera	YES	3	Raphidioptera ovariole number
Siphonaptera	Siphonaptera	YES	3	Siphonaptera ovariole number
Thysanoptera	Thysanoptera	YES	3	Thysanoptera ovariole number
Trichoptera	Trichoptera	YES	3	Trichoptera ovariole number
Zygentoma	Zygentoma	YES	3	Zygentoma ovariole number
Orthoptera	Acrididae	YES	3	Acrididae ovariole number
Hymenoptera	Apidae	YES	3	Apidae ovariole number
Hymenoptera	Braconidae	YES	3	Braconidae ovariole number
Diptera	Calliphoridae	YES	3	Calliphoridae ovariole number
Coleoptera	Cerambycidae	YES	3	Cerambycidae ovariole number
Coleoptera	Chrysomelidae	YES	3	Chrysomelidae ovariole number
Neuroptera	Chrysopidae	YES	3	Chrysopidae ovariole number
Hemiptera	Coccidae	YES	3	Coccidae ovariole number
Hemiptera	Coreidae	YES	3	Coreidae ovariole number
Coleoptera	Curculionidae	YES	3	Curculionidae ovariole number
Diptera	Drosophilidae	YES	3	Drosophilidae ovariole number
Lepidoptera	Geometridae	YES	3	Geometridae ovariole number
Orthoptera	Gryllidae	YES	3	Gryllidae ovariole number
Hymenoptera	Ichneumonidae	YES	3	Ichneumonidae ovariole number
Hemiptera	Lygaeidae	YES	3	Lygaeidae ovariole number
Diptera	Muscidae	YES	3	Muscidae ovariole number
Lepidoptera	Papilionidae	YES	3	Papilionidae ovariole number
Coleoptera	Staphylinidae	YES	3	Staphylinidae ovariole number
Diptera	Syrphidae	YES	3	Syrphidae ovariole number
Diptera	Tachinidae	YES	3	Tachinidae ovariole number
Coleoptera	Tenebrionidae	YES	3	Tenebrionidae ovariole number
Hymenoptera	Vespidae	YES	3	Vespidae ovariole number
Ephemeroptera	Ephemeroptera	YES	3	Ephemeroptera ovariole number
Neuroptera	Neuroptera	YES	3	Neuroptera ovariole number
Protura	Protura	YES	3	Protura ovariole number
Psocodea	Psocodea	YES	3	Psocodea ovariole number
